# Phylogenetic position and expanded host range of the photosymbiont *Brandtodinium nutricula* (Peridiniales, Dinophyceae)

**DOI:** 10.64898/2026.10.26.762032

**Authors:** Nicole L Coots, Leocadio Blanco-Bercial, Gillian H Gile, Patrick J Keeling

## Abstract

*Brandtodinium nutricula* is a dinoflagellate species commonly reported in symbiosis with the marine protist host lineage, Collodaria (Rhizaria). Despite the widespread abundance of this symbiosis throughout the open ocean, and clear indications that the alga should be capable of existing outside of the symbiosis, there are no reports to date of the alga in free-living form in the environment. Even though *B. nutricula* molecular data are publicly available, the phylogenetic position of *B. nutricula* remains unclear. Our taxon-rich 18S rRNA gene phylogenetic analysis revealed a close association between *B. nutricula* and the copepod parasite lineage, *Blastodinium.* We next analyzed Tara Oceans metabarcode data to assess *B. nutricula* abundance outside of the Collodaria symbiosis and found that *B. nutricula* is common in free-living form throughout the sunlit ocean. Similarly, *B. nutricula* does not significantly correlate with Collodaria in terms of read depth in Tara Oceans samples, despite their tight association. We also determined that *B. nutricula* can live symbiotically within planktonic Foraminifera using fluorescence lifetime imaging microscopy in combination with fluorescence in situ hybridization. These findings indicate that the radiolarian-*B. nutricula* symbiosis is less specific than previously suggested, highlighting the complexity of open ocean symbioses and the importance of weighing both host and symbiont perspectives when considering who benefits from the relationship.
