## Supplementary Table for "Phylogenetic position and expanded host range of the photosymbiont *Brandtodinium nutricula* (Peridiniales, Dinophyceae)"

### Sheet: Supplementary Table 1
sample id	filter size range	latitude decimal degrees	longitude decimal degrees	sampling device	sum of B. nutricula ASVs	sum of Collodaria ASVs
ERR562362	180-2000	42.4593	17.9594	NET (180 µm)	249	5232
ERR562363	3-20	0.0033	71.6428	PUMP	380	59983
ERR562364	0.8-5	39.8386	17.4155	PUMP	151	116500
ERR562365	20-200	-34.8986	18.03	NET (20 µm)	161	7010
ERR562366	180-2000	38.4367	20.1875	NET (180 µm)	300	131267
ERR562367	3-20	36.5533	-6.5669	PUMP	0	366
ERR562368	180-2000	23.3733	37.2167	NET (180 µm)	5020	158
ERR562370	20-200	2.0218	-84.5652	NET (20 µm)	2301	64314
ERR562371	0.8-5	38.4761	20.1705	PUMP	152	6906
ERR562373	0.8-5	39.3991	19.3997	PUMP	66	4610
ERR562374	20-200	14.5644	70.0096	NET (20 µm)	356	75720
ERR562375	3-20	-31.0536	4.6742	NET (5 µm)	0	3568
ERR562376	20-200	-47.1966	-58.2349	NET (20 µm)	0	1037
ERR562378	0.8-5	-32.2401	17.7103	PUMP	0	110
ERR562379	180-2000	-25.8073	-111.736	NET (180 µm)	667	230372
ERR562380	0.8>	-12.9723	-96.0122	PUMP	38	8536
ERR562381	20-200	-47.2007	-57.9446	PUMP	178	302067
ERR562382	180-2000	-5.2537	-85.2221	NET (180 µm)	213	591141
ERR562383	180-2000	-8.757	-17.9245	NET (180 µm)	58	79472
ERR562384	180-2000	-25.8162	-111.735	NET (180 µm)	128	22063
ERR562385	0.8-5	-47.1863	-58.2902	PUMP	0	71
ERR562386	0.8-5	-20.9354	-35.1803	PUMP	2044	3259
ERR562387	180-2000	-62.0773	-49.4534	NET (180 µm)	0	541
ERR562388	180-2000	-35.1808	26.2879	NET (180 µm)	253	315634
ERR562389	180-2000	-8.9063	-142.612	NET (180 µm)	137	146031
ERR562390	3-20	2.0299	-84.5546	PUMP	0	70
ERR562391	0.8-5	19.0393	64.4913	PUMP	0	247
ERR562392	0.8>	22.1233	38.1983	NISKIN	553	786
ERR562393	3-20	14.6059	69.9776	PUMP	89	2383
ERR562394	3-20	36.5533	-6.5669	PUMP	197	694
ERR562395	180-2000	5.9996	73.8994	NET (180 µm)	1527	288826
ERR562396	3-20	19.0393	64.4913	PUMP	291	177470
ERR562397	20-200	-30.1872	-43.2834	NET (20 µm)	224	22577
ERR562398	0.8-5	-9.3921	66.4228	PUMP	585	17057
ERR562399	0.8-5	-16.9534	53.9601	PUMP	410	6313
ERR562400	180-2000	6.0098	74.0607	NET (180 µm)	77	92351
ERR562401	0.8-5	-8.7296	-17.9604	PUMP	0	5756
ERR562402	20-200	-30.1403	-43.2641	NET (20 µm)	77	20121
ERR562403	3-20	-8.8984	-140.309	NET (5 µm)	1010	12970
ERR562404	0.8>	-62.0385	-49.529	PUMP	0	64
ERR562405	0.8-5	39.5705	17.4101	PUMP	0	202
ERR562406	0.8-5	5.9998	73.9067	PUMP	318	48591
ERR562407	20-200	-29.4985	37.9926	NET (20 µm)	79	64095
ERR562408	20-200	-20.9514	-35.2273	NET (20 µm)	35	14321
ERR562409	180-2000	-62.1943	-49.2502	NET (180 µm)	0	130
ERR562410	3-20	39.3888	19.3905	PUMP	75	5452
ERR562411	180-2000	35.7528	14.2765	NET (180 µm)	1603	156159
ERR562412	20-200	0.0023	71.6311	NET (20 µm)	165	52079
ERR562413	0.8-5	36.5533	-6.5669	PUMP	461	2275
ERR562414	180-2000	34.4064	15.043	NET (180 µm)	545	7749
ERR562415	0.8-5	-29.5333	37.9117	PUMP	123	1803
ERR562416	20-200	-21.0716	-35.3964	NET (20 µm)	52	21119
ERR562417	20-200	35.7528	14.2765	NET (20 µm)	298	60631
ERR562418	0.8-5	42.4552	17.9348	PUMP	115	13400
ERR562419	180-2000	-30.1506	-43.2877	NET (180 µm)	509	801108
ERR562420	20-200	-62.2024	-49.2382	NET (20 µm)	88	74331
ERR562421	3-20	-16.9587	-100.675	NISKIN	276	43927
ERR562423	20-200	6.0019	73.8949	NET (20 µm)	153	746
ERR562424	180-2000	23.4183	37.245	NET (180 µm)	75	168
ERR562425	20-200	37.0112	1.946	NET (20 µm)	187	4057
ERR562426	0.8>	-60.2287	-60.6476	PUMP	0	240
ERR562427	3-20	35.759	14.2574	PUMP	171	89
ERR562428	180-2000	37.0242	1.9486	NET (180 µm)	515	38058
ERR562429	0.8>	-8.7789	-17.9099	PUMP	96	724
ERR562430	3-20	-16.9616	53.9541	NET (5 µm)	96	6990
ERR562431	0.8-5	42.2038	17.715	PUMP	164	2960
ERR562432	0.8>	-47.2007	-57.9446	PUMP	0	104
ERR562433	3-20	-25.826	-111.729	NISKIN	0	71524
ERR562434	0.8-5	-16.957	53.9801	PUMP	109	215
ERR562435	20-200	-25.8105	-111.733	NET (20 µm)	64	134126
ERR562436	0.8-5	42.1735	17.7252	PUMP	106	1700
ERR562437	0.8>	-8.9111	-142.557	PUMP	263	8040
ERR562438	20-200	-35.2351	26.3022	NET (20 µm)	131	30169
ERR562439	3-20	39.8386	17.4155	PUMP	117	547
ERR562440	180-2000	-47.1899	-58.2724	NET (180 µm)	0	44
ERR562441	0.22-3	-9.1504	-140.522	PUMP	0	1791
ERR562443	3-20	23.36	37.2183	PUMP	87	178
ERR562444	0.8>	-8.9068	-140.283	PUMP	41	1914
ERR562445	3-20	-31.027	4.6802	PUMP	269	746438
ERR562446	180-2000	-8.957	-139.242	NET (180 µm)	554	102373
ERR562447	3-20	33.9235	32.8118	NISKIN	446	19186
ERR562448	20-200	35.7444	14.3083	NET (20 µm)	289	4399
ERR562450	20-200	18.5745	66.4895	NET (20 µm)	107	36341
ERR562452	0.8-5	-16.9601	-100.634	PUMP	173	4977
ERR562453	180-2000	20.8215	63.512	NET (180 µm)	2588	377937
ERR562454	180-2000	-31.0507	4.6603	NET (180 µm)	121	12098
ERR562457	0.8-5	-34.9449	17.9189	PUMP	0	369
ERR562458	180-2000	-29.5015	37.9946	NET (180 µm)	386	785290
ERR562459	20-200	-16.9581	-100.659	NET (20 µm)	125	28966
ERR562460	0.8>	-13.0023	-95.9759	PUMP	565	33297
ERR562461	0.8>	-16.9601	-100.634	PUMP	306	11479
ERR562462	20-200	18.4183	39.865	NET (20 µm)	217	80
ERR562463	20-200	19.0235	64.5256	NET (20 µm)	138	8596
ERR562464	3-20	39.0609	5.9422	PUMP	0	243
ERR562466	0.8-5	27.16	34.835	PUMP	154	47
ERR562467	3-20	37.4956	15.4945	PUMP	0	752
ERR562468	3-20	-20.9724	-35.2724	NET (5 µm)	538	10412
ERR562469	20-200	33.9189	32.8532	NET (20 µm)	195	1165
ERR562470	0.8-5	18.4417	39.8567	PUMP	157	11418
ERR562472	20-200	42.1735	17.7175	NET (20 µm)	117	13557
ERR562473	20-200	-60.3046	-60.5715	NET (20 µm)	0	26
ERR562474	180-2000	41.6666	2.7962	NET (180 µm)	980	75499
ERR562475	0.8-5	39.0609	5.9422	PUMP	261	988
ERR562476	20-200	-32.1745	17.6991	NET (20 µm)	0	79
ERR562477	3-20	18.5839	66.4727	PUMP	327	19452
ERR562478	0.8>	-62.2231	-49.2139	NISKIN	0	42002
ERR562479	180-2000	36.5533	-6.5669	NET (180 µm)	849	297621
ERR562480	0.8-5	-9.0063	-139.139	NISKIN	565	145503
ERR562481	20-200	5.9994	73.8978	NET (20 µm)	63	6133
ERR562482	20-200	18.3967	39.8767	NET (20 µm)	88	221
ERR562483	0.8>	-5.2669	-85.2732	PUMP	327	2655
ERR562484	180-2000	39.8312	17.3952	NET (180 µm)	152	135539
ERR562486	20-200	20.8116	63.5128	NET (20 µm)	189	25982
ERR562487	20-200	-16.953	53.9825	NET (20 µm)	408	154468
ERR562488	0.8-5	-35.2421	26.3048	NISKIN	122	3886
ERR562489	180-2000	19.0199	64.5315	NET (180 µm)	281	22357
ERR562490	180-2000	-60.2584	-60.6226	NET (180 µm)	0	36
ERR562491	20-200	-9.1463	-140.515	NET (20 µm)	196	255237
ERR562492	20-200	42.456	17.9393	NET (20 µm)	41	27311
ERR562493	180-2000	20.807	63.513	NET (180 µm)	393	112624
ERR562494	3-20	-62.21	-49.2245	NET (5 µm)	0	3717
ERR562495	0.8>	1.9928	-84.5766	PUMP	78	56552
ERR562498	0.8-5	34.453	14.9538	PUMP	70	3196
ERR562499	20-200	-9.006	-139.206	NET (20 µm)	306	123156
ERR562500	0.8-5	-25.8051	-111.72	PUMP	676	5855
ERR562501	20-200	-62.14	-49.3273	NET (20 µm)	0	3145
ERR562502	20-200	39.8661	17.3868	NET (20 µm)	91	9818
ERR562503	3-20	-60.4016	-60.4488	NET (5 µm)	0	28
ERR562504	3-20	39.1633	5.916	PUMP	6476	140846
ERR562505	20-200	-20.3943	-3.2085	NET (20 µm)	144	273633
ERR562506	20-200	-12.991	-95.9893	NET (20 µm)	106	5406
ERR562507	3-20	5.9998	73.9067	PUMP	1070	51307
ERR562508	20-200	-16.9763	-100.679	NET (20 µm)	208	83114
ERR562509	180-2000	-9.1508	-140.497	NET (180 µm)	92	427453
ERR562510	180-2000	35.7405	14.3238	NET (180 µm)	4091	892
ERR562511	180-2000	-16.9538	54.0043	NET (180 µm)	1275	554767
ERR562512	0.8>	-20.9354	-35.1803	PUMP	147	319
ERR562513	3-20	-8.9124	-142.56	NET (5 µm)	689	14834
ERR562514	3-20	37.4532	15.4596	PUMP	0	163
ERR562515	20-200	33.9178	32.8849	NET (20 µm)	456	1390
ERR562516	0.8-5	23.36	37.2183	PUMP	281	70
ERR562517	0.8-5	-5.2529	-85.1545	PUMP	59	1400
ERR562518	0.8>	-9.1504	-140.522	PUMP	102	5349
ERR562519	3-20	-29.4991	37.9938	NET (5 µm)	1056	14343
ERR562520	180-2000	-34.9363	17.9366	NET (180 µm)	0	65073
ERR562521	3-20	-9.1504	-140.522	PUMP	88	1141
ERR562522	180-2000	14.5741	69.9988	NET (180 µm)	183	346124
ERR562524	3-20	-8.9676	-139.357	NET (5 µm)	1952	15486
ERR562525	0.8-5	-62.2231	-49.2139	NISKIN	0	1857
ERR562527	20-200	-8.7484	-17.9179	NET (20 µm)	97	142940
ERR562528	180-2000	36.5533	-6.5669	NET (180 µm)	0	581
ERR562529	180-2000	33.9184	32.86	NET (180 µm)	510	30765
ERR562530	0.8-5	37.051	1.9378	PUMP	603	288
ERR562531	180-2000	-31.0292	4.6742	NET (180 µm)	243	562241
ERR562532	0.8-5	-31.0266	4.665	PUMP	0	2267
ERR562533	20-200	42.1694	17.7179	NET (20 µm)	143	471141
ERR562534	3-20	-34.9449	17.9189	PUMP	0	113
ERR562535	0.8-5	-12.9723	-96.0122	PUMP	115	3793
ERR562537	3-20	-35.1728	26.2868	PUMP	0	16895
ERR562538	0.8>	-47.1863	-58.2902	PUMP	0	191
ERR562539	20-200	-5.2514	-85.1696	NET (20 µm)	488	61271
ERR562540	3-20	-16.9534	53.9601	PUMP	175	488416
ERR562541	20-200	-29.4964	37.9974	NET (20 µm)	81	7115
ERR562542	0.8-5	-62.0385	-49.529	PUMP	0	530
ERR562543	0.8-5	35.7528	14.2765	PUMP	43	5888
ERR562544	0.8>	-16.9587	-100.675	NISKIN	0	2944
ERR562545	180-2000	37.018	1.9476	NET (180 µm)	523	16496
ERR562546	3-20	-47.2007	-57.9446	PUMP	48	45469
ERR562547	0.8-5	-21.0292	-35.3498	NISKIN	118	2970
ERR562548	3-20	39.5705	17.4101	PUMP	60	534
ERR562549	0.8-5	6.0001	73.8955	PUMP	110	261
ERR562550	20-200	-8.6996	-17.9926	NET (20 µm)	81	65357
ERR562551	0.8-5	-29.5019	37.9889	PUMP	214	4203
ERR562552	0.8-5	36.5533	-6.5669	PUMP	167	1482
ERR562553	0.8-5	-5.2669	-85.2732	PUMP	71	8719
ERR562554	180-2000	-29.5018	37.9887	NET (180 µm)	395	500923
ERR562555	0.8-5	18.4417	39.8567	PUMP	0	313
ERR562556	3-20	-5.2669	-85.2732	PUMP	22240	133463
ERR562557	3-20	-62.0385	-49.529	PUMP	0	126
ERR562558	20-200	37.0299	1.9575	NET (20 µm)	536	29984
ERR562560	3-20	-8.6831	-18.0095	NET (5 µm)	706	27381
ERR562562	20-200	38.4735	20.1718	NET (20 µm)	1159	137265
ERR562563	180-2000	-8.7726	-17.915	NET (180 µm)	58	539277
ERR562564	0.8>	-20.4091	-3.1759	PUMP	148	14692
ERR562565	0.8>	-21.0292	-35.3498	NISKIN	133	487
ERR562566	0.8-5	39.1633	5.916	PUMP	1189	15965
ERR562567	3-20	-34.8901	18.0459	NISKIN	68	152942
ERR562568	0.8>	-8.9971	-139.196	PUMP	223	25215
ERR562569	3-20	20.8222	63.5133	PUMP	0	216
ERR562570	3-20	35.7528	14.2765	PUMP	78	29166
ERR562571	180-2000	42.1916	17.7175	NET (180 µm)	19222	409657
ERR562572	0.8>	-8.8999	-142.546	NISKIN	0	55745
ERR562573	20-200	34.4933	14.9133	NET (20 µm)	101	13786
ERR562574	0.8>	-5.2529	-85.1545	PUMP	287	12720
ERR562575	3-20	37.0541	1.9478	PUMP	624	1325
ERR562576	0.8>	2.0299	-84.5546	PUMP	549	27726
ERR562577	180-2000	39.2143	19.406	NET (180 µm)	172	36074
ERR562578	180-2000	-8.892	-142.636	NET (180 µm)	235	479903
ERR562579	180-2000	-16.9741	-100.668	NET (180 µm)	210	286074
ERR562580	3-20	-21.092	-35.417	NET (5 µm)	387	9357
ERR562581	3-20	-32.12	17.6987	NET (5 µm)	0	245
ERR562582	3-20	42.1735	17.7252	PUMP	0	1034
ERR562583	180-2000	-9.4153	66.303	NET (180 µm)	0	2628
ERR562584	180-2000	-30.052	-43.2619	NET (180 µm)	635	169346
ERR562585	0.8-5	33.9179	32.898	PUMP	615	13
ERR562586	20-200	-8.9056	-140.279	NET (20 µm)	226	76805
ERR562587	3-20	6.0001	73.8955	PUMP	40	93150
ERR562588	0.8-5	-30.1367	-43.2899	PUMP	1822	15616
ERR562589	180-2000	-12.9214	-96.0953	NET (180 µm)	184	625971
ERR562590	0.8-5	41.6686	2.7996	PUMP	243	104134
ERR562591	20-200	19.0393	64.4913	NET (20 µm)	24	156
ERR562592	3-20	34.453	14.9538	PUMP	0	168
ERR562594	3-20	41.6686	2.7996	PUMP	249	5918
ERR562595	180-2000	39.0856	5.7927	NET (180 µm)	1145	89511
ERR562597	20-200	-25.8162	-111.735	NET (20 µm)	279	37621
ERR562598	20-200	2.0218	-84.5652	NET (20 µm)	461	34069
ERR562599	20-200	-8.8923	-140.29	NET (20 µm)	495	35241
ERR562600	3-20	-25.8051	-111.72	PUMP	699	537783
ERR562601	3-20	-20.4107	-3.1775	NET (5 µm)	1707	100493
ERR562603	0.8-5	-30.1484	-43.2705	NISKIN	0	1663
ERR562604	0.8-5	-16.9587	-100.675	NISKIN	162	4193
ERR562607	0.8>	-31.0266	4.665	PUMP	1670	1449277
ERR562608	20-200	39.3885	19.3906	NET (20 µm)	71	246169
ERR562609	20-200	18.5667	66.522	NET (20 µm)	141	6071
ERR562610	180-2000	-12.9359	-96.0413	NET (180 µm)	260	448758
ERR562611	0.8-5	-20.4091	-3.1759	PUMP	29	407
ERR562612	180-2000	-16.9554	-100.691	NET (180 µm)	139	267282
ERR562613	20-200	20.8183	63.5047	NET (20 µm)	647	54417
ERR562614	0.8-5	37.4956	15.4945	PUMP	47	6550
ERR562615	20-200	21.9467	38.2517	NET (20 µm)	57	32
ERR562616	0.8-5	1.9928	-84.5766	PUMP	330	2023
ERR562617	180-2000	18.5743	66.5029	NET (180 µm)	600	15276
ERR562618	0.8-5	33.9235	32.8118	NISKIN	242	750
ERR562619	0.8-5	39.3888	19.3905	PUMP	60	471
ERR562620	3-20	-5.252	-85.2052	NET (5 µm)	252	149679
ERR562621	20-200	-8.894	-142.631	NET (20 µm)	133	95315
ERR562622	180-2000	-5.2692	-85.2121	NET (180 µm)	432	538494
ERR562623	3-20	14.5536	70.0128	PUMP	28	33986
ERR562624	180-2000	-21.004	-35.3168	NET (180 µm)	195	150023
ERR562625	3-20	-9.1504	-140.522	PUMP	183	79734
ERR562626	20-200	14.6067	69.9775	NET (20 µm)	252	78284
ERR562628	180-2000	22.085	38.2083	NET (180 µm)	260	90
ERR562629	180-2000	19.0359	64.511	NET (180 µm)	397	615
ERR562630	3-20	-16.9601	-100.634	PUMP	1252	1682
ERR562631	0.8-5	-8.9109	-140.285	NISKIN	54	5379
ERR562632	0.8-5	-9.0714	-140.597	NISKIN	42	16199
ERR562633	180-2000	42.1646	17.736	NET (180 µm)	177	212765
ERR562634	0.8-5	-47.2007	-57.9446	PUMP	238	392800
ERR562635	20-200	-8.8946	-142.594	NET (20 µm)	167	53463
ERR562636	3-20	-29.5333	37.9117	PUMP	0	280101
ERR562637	180-2000	-8.8932	-140.288	NET (180 µm)	180	529933
ERR562638	0.8-5	-13.0023	-95.9759	PUMP	300	3482
ERR562639	20-200	39.4046	19.3886	NET (20 µm)	184	6272
ERR562640	0.8-5	19.0284	64.5126	PUMP	0	9
ERR562641	0.8>	-32.2401	17.7103	PUMP	0	628
ERR562642	180-2000	18.4	39.86	NET (180 µm)	125	259
ERR562643	0.8-5	35.759	14.2574	PUMP	1106	607
ERR562644	20-200	1.9958	-84.576	NET (20 µm)	158	10075
ERR562646	0.8-5	14.6059	69.9776	PUMP	197	246
ERR562647	0.8-5	-8.7789	-17.9099	PUMP	0	8939
ERR562648	20-200	-31.0551	4.668	NET (20 µm)	46	141183
ERR562649	180-2000	27.1483	34.8117	NET (180 µm)	339	255
ERR562650	180-2000	-47.2116	-58.0266	NET (180 µm)	0	515
ERR562651	180-2000	-8.9948	-139.217	NET (180 µm)	744	562649
ERR562652	20-200	23.36	37.2183	NET (20 µm)	995	56
ERR562653	0.8>	-9.0714	-140.597	NISKIN	174	327
ERR562654	3-20	-8.996	-139.282	NET (5 µm)	3157	19888
ERR562656	3-20	33.9179	32.898	PUMP	32	11356
ERR562657	0.8-5	-60.2287	-60.6476	PUMP	0	178
ERR562659	0.8-5	0.0033	71.6428	PUMP	144	1195
ERR562660	0.8-5	-34.8901	18.0459	NISKIN	18	1610
ERR562661	3-20	18.3967	39.875	PUMP	43	2408
ERR562662	0.8-5	37.4532	15.4596	PUMP	492	586
ERR562663	180-2000	-8.8995	-140.287	NET (180 µm)	54	108396
ERR562664	0.8-5	-8.9068	-140.283	PUMP	0	472
ERR562665	0.8-5	20.8183	63.5047	PUMP	171	2084
ERR562666	3-20	18.5918	66.622	PUMP	0	54
ERR562667	0.8-5	-35.1728	26.2868	PUMP	42	40216
ERR562669	180-2000	-32.2188	17.7054	NET (180 µm)	0	126
ERR562670	0.8-5	-8.9111	-142.557	PUMP	71	7501
ERR562671	0.8>	-8.7296	-17.9604	PUMP	40	186826
ERR562672	3-20	2.0399	-84.5599	NET (5 µm)	66	696
ERR562674	3-20	37.051	1.9378	PUMP	215	633
ERR562675	20-200	39.814	17.4138	NET (20 µm)	98	41887
ERR562676	20-200	-12.9119	-96.1101	NET (20 µm)	214	7272
ERR562677	0.8>	-9.0063	-139.139	NISKIN	36	2457
ERR562678	0.8-5	23.4183	37.245	PUMP	338	173
ERR562679	3-20	39.3991	19.3997	PUMP	101	658
ERR562680	0.8>	-30.1484	-43.2705	NISKIN	95	71541
ERR562681	20-200	27.155	34.83	NET (20 µm)	50	259
ERR562682	180-2000	-20.9406	-35.196	NET (180 µm)	185	94345
ERR562683	0.8>	-31.027	4.6802	PUMP	563	20347
ERR562684	3-20	-8.7277	-17.9235	NET (5 µm)	33	222353
ERR562685	3-20	-8.9058	-142.618	NET (5 µm)	479	90626
ERR562686	180-2000	0.2153	71.8436	NET (180 µm)	86	282187
ERR562687	3-20	18.4417	39.8567	PUMP	74	9234
ERR562688	180-2000	14.5566	70.0107	NET (180 µm)	354	128970
ERR562689	0.8>	-8.9109	-140.285	NISKIN	50	1259
ERR562690	0.8-5	-8.8999	-142.546	NISKIN	171	227550
ERR562691	20-200	23.41	37.2383	NET (20 µm)	38	46
ERR562692	20-200	-8.9748	-139.209	NET (20 µm)	280	17029
ERR562693	180-2000	18.5584	66.4725	NET (180 µm)	1683	7042
ERR562694	3-20	23.4183	37.245	PUMP	89	55535
ERR562696	0.8-5	-25.826	-111.729	NISKIN	84	121270
ERR562699	20-200	-16.9672	53.9337	NET (20 µm)	341	124527
ERR562700	0.8-5	-8.9971	-139.196	PUMP	189	2348
ERR562702	0.8-5	-9.1504	-140.522	PUMP	52	70071
ERR562703	180-2000	-9.0727	-140.592	NET (180 µm)	185	99717
ERR562704	3-20	19.0284	64.5126	PUMP	209	558087
ERR562705	3-20	42.2038	17.715	PUMP	568	27628
ERR562706	0.8-5	14.5536	70.0128	PUMP	121	920
ERR562708	180-2000	39.3833	19.4183	NET (180 µm)	331	5989
ERR562710	3-20	-12.9488	-96.0293	NET (5 µm)	4269	23256
ERR562711	180-2000	18.4917	39.8583	NET (180 µm)	59	76
ERR562712	180-2000	39.0862	5.78	NET (180 µm)	7700	296254
ERR562713	3-20	20.8183	63.5047	PUMP	0	1793
ERR562714	180-2000	-16.9567	53.9809	NET (180 µm)	128	652803
ERR562715	180-2000	-20.4035	-3.1859	NET (180 µm)	228	358189
ERR562716	0.8>	-30.1367	-43.2899	PUMP	176	3255
ERR562717	3-20	-35.2421	26.3048	NISKIN	267	28015
ERR562718	3-20	-30.2163	-43.275	NET (5 µm)	7086	89275
ERR562719	3-20	-47.2002	-58.2034	NET (5 µm)	0	259
ERR562720	0.8>	22.1233	38.1983	NISKIN	59	5062
ERR562721	0.8-5	2.0299	-84.5546	PUMP	72	107153
ERR562722	180-2000	2.0574	-84.5546	NET (180 µm)	734	22009
ERR562723	3-20	-12.9723	-96.0122	PUMP	110	111664
ERR562724	0.8-5	2.815	71.534	PUMP	428	1468
ERR562725	3-20	-8.903	-140.28	NET (5 µm)	531	5331
ERR562726	0.8-5	37.0541	1.9478	PUMP	227	414
ERR562727	20-200	41.6663	2.7994	NET (20 µm)	50	12099
ERR562728	0.8-5	21.9467	38.2517	PUMP	250	250
ERR562729	0.8-5	20.8222	63.5133	PUMP	39	798
ERR562730	20-200	-5.2686	-85.248	NET (20 µm)	508	14486

### Sheet: Supplementary Table 2
Sample ID	Collection Dates	Coordinates	Max Depth (m)
JunBATS	2025.06.04	31.6723, -64.1362	175
AugBATS	2025.08.13	31.6645, -64.1672	250
OctBATS	2025.10.25	31.684517, -64.0657	150
NovBATS	2025.11.25	31.6697, -64.153483	226.5
MarBATS	2026.03.10	31.6614, -64.161333	165

### Sheet: Supplementary Table 3
Wash Buffer
5M NaCl	1490 µL
Tris-HCl pH 8.0	500 µL
0.5M EDTA	500 µL
MilliQ Water	47.46 mL
10% SDS	50 µL
Hybridization Solution (25% Formamide)
5M NaCl	360 µL
Tris-HCl pH 8.0	40 µL
Formamide	500 µL
MilliQ Water	1098 µL
10% SDS	2 µL

### Sheet: Supplementary Table 4
	Symbiont Measurements (FISH probes added)		Symbiont Measurements (Control sample: no FISH probes added)
Symbiont ID	Average Fluorescence Lifetime across Symbiont	Fluorescence Lifetime Standard Deviation	Average Fluorescence Lifetime across Symbiont	Fluorescence Lifetime Standard Deviation	Are the Fluorescence Lifetimes Different?
2025.11.14-006-007a-foraminifera-a	2.646	0.272	1.347	0.216	YES
2025.11.14-006-007a-foraminifera-b	2.43	0.193	1.347	0.216	YES
2025.11.14-006-007a-foraminifera-c	2.458	0.397	1.347	0.216	YES
2025.11.20-001-002-foraminifera-a	1.966	0.258	2.142	0.214	YES
2025.11.26-001-003-foraminifera-a	2.476	0.205	2.571	0.261	NO
2025.11.26-001-003-foraminifera-b	2.206	0.208	2.571	0.261	NO
2025.11.26-001-003-foraminifera-c	2.444	0.195	2.571	0.261	NO
2025.07.23-Series007-foraminifera-a	2.259	0.429	1.709	0.337	NO
2025.07.23.02-004-005-foraminifera-a	3.394	0.262	1.709	0.337	YES
2025.07.23.02-004-005-foraminifera-b	1.91	0.183	1.709	0.337	NO
2025.07.23.02-004-005-foraminifera-c	2.11	0.129	1.709	0.337	NO
